# TM6SF2/PNPLA3/MBOAT7 loss-of-function genetic variants impact on NAFLD development and progression both in patients and in *in vitro* models

**DOI:** 10.1101/2020.12.13.422549

**Authors:** Miriam Longo, Marica Meroni, Veronica Erconi, Fabrizia Carli, Chiara Macchi, Francesco Fortunato, Dario Ronchi, Silvia Sabatini, Erika Paolini, Emilia Rita De Caro, Anna Alisi, Luca Miele, Giorgio Soardo, Giacomo Pietro Comi, Luca Valenti, Massimiliano Ruscica, Anna L Fracanzani, Amalia Gastaldelli, Paola Dongiovanni

**Affiliations:** General Medicine and Metabolic Diseases; Fondazione IRCCS Cà Granda Ospedale Maggiore Policlinico, Milan, Italy; Department of Clinical Sciences and Community Health, Università degli Studi di Milano, Milano, Italy; Department of Pathophysiology and Transplantation, Università degli Studi di Milano, Fondazione IRCCS Cà Granda Ospedale Maggiore Policlinico, Milan, Italy; Institute of Clinical Physiology, National Research Council (CNR), Pisa, Italy; Department of Pharmacological and Biomolecular Sciences, Università degli Studi di Milano, 20133 Milano, Italy; Research Unit of Molecular Genetics of Complex Phenotypes, “Bambino Gesù” Children’s Hospital IRCCS, Rome, Italy; Area Medicina Interna, Gastroenterologia e Oncologia Medica, Fondazione Policlinico Universitario A. Gemelli IRCCS, Rome, Italy; Department of Medical Area (DAME), University of Udine and Italian Liver Foundation, Bldg Q AREA Science Park - Basovizza Campus, Trieste, Italy; Neuromuscular and Rare Diseases Unit, IRCCS Foundation Ca’ Granda Ospedale Maggiore Policlinico, Milan, Italy; Trasfusional Center-Translational Medicine, Fondazione IRCCS Cà Granda Ospedale Maggiore Policlinico, Milan, Italy

**Author notes:** These authors equally contributed to the manuscript (Miriam Longo, Marica Meroni). **Author Contributions:** M.L. designed, wrote and revised the manuscript, collected, analyzed and interpreted data and prepared figures/tables; M.M. took part in the experimental design, data interpretation and reviewed the manuscript; V.E and E.P. contributed to *in vitro* study and reviewed the manuscript; P.P. provided TEM platform and supported data analysis; F.C performed lipidomic analysis and supported data analysis; S.S and ER.D.C. participated to bioinformatic analysis of lipidomic data; C.M, F.F., D.R. and GP.C. assessed mitochondrial functionality, supported data analysis and interpretation and reviewed the manuscript; L.M., G.S. L.V. were involved in data and samples collection; A.A., M.R., AL.F. and A.G. contributed to discussion, manuscript revision, data interpretation; P.D. took part to study design, manuscript drafting, data analysis and interpretation, study funding, supervision and has primary responsibility for final content. All the authors read and approved the final draft. **Competing Interests:** The authors declare no competing interests.

**Keywords:** NAFLD, HCC, TM6SF2, ER stress, mitochondrial dynamics

## Abstract

**Background and aims:** The I148M PNPLA3, the rs641738 in *MBOAT7/TMC4* locus and the E167K TM6SF2 polymorphisms represent the main predisposing factors to non-alcoholic fatty liver disease (NAFLD) development and progression. We previously generated a full knockout of *MBOAT7* in HepG2 cells (MBOAT7^-/-^), homozygous for the I148M PNPLA3. Therefore, we aimed to:1) investigate the synergic impact of the 3 at-risk variants on liver injury and hepatocellular carcinoma (HCC) in a large cohort of NAFLD patients;2) create *in vitro* models of genetic NAFLD by silencing *TM6SF2* in both HepG2 and MBOAT7^-/-^ cells.

**Methods:** NAFLD patients (n=1380) of whom 121 had HCC were stratified with a semi-quantitative score ranging from 0 to 3 according to the number of *PNPLA3*, *TM6SF2* and *MBOAT7* at-risk variants. *TM6SF2* was silenced in HepG2 (TM6SF2^-/-^) and MBOAT7^-/-^ (MBOAT7^-/-^TM6SF2^-/-^) through CRISPR/Cas9.

**Results:** In NAFLD patients, the additive weight of these mutations was associated with liver disease severity and increased risk to develop HCC. In HepG2 cells, *TM6SF2* silencing altered lipid composition and induced the accumulation of micro-vesicular LDs, whereas the MBOAT7^-/-^TM6SF2^-/-^ cells showed a mixed micro/macro pattern of LDs. *TM6SF2* deletion strongly affected endoplasmic reticulum (ER) and mitochondria ultrastructures thus increasing ER/oxidative stress. Mitochondrial number raised in both TM6SF2^-/-^ and MBOAT7^-/-^TM6SF2^-/-^ models, suggesting an unbalancing in mitochondrial dynamics and the silencing of both *MBOAT7* and *TM6SF2* impaired mitochondrial activity with a shift towards anaerobic glycolysis. MBOAT7^-/-^TM6SF2^-/-^ cells also showed the highest proliferation rate.

**Conclusions:** The co-presence of the 3 at-risk variants impacts on NAFLD course, in both patients and experimental models affecting LDs accumulation, mitochondrial functionality and metabolic reprogramming towards HCC.
