## Supplementary material for "TM6SF2/PNPLA3/MBOAT7 loss-of-function genetic variants impact on NAFLD development and progression both in patients and in *in vitro* models": Lipidomic data 2

### Sheet: Suppl Materials 2
		Median (Interquartile range)					Post-hoc two-tailed Student t test ( vs MBOAT7-/-)	Dunn's multiple comparisons test ( vs MBOAT7-/-)	Post-hoc two-tailed Student t test ( vs TM6SF2-/-)	Dunn's multiple comparisons test ( vs TM6SF2-/-)
Lipid composition (%)	n	Cas9+	MBOAT7-/-	TM6SF2-/-	MBOAT7-/- TM6SF2-/-	ANOVA	MBOAT7-/- TM6SF2-/-	MBOAT7-/-TM6SF2-/-	MBOAT7-/-TM6SF2-/-	MBOAT7-/- TM6SF2-/-
PI(32:1) (% PI/PI tot)	16	0.98 (0.50-1.68)	2.66 (2.02-3.27)	0.83 (0.74-0.90)	2.37 (2.30-2.46)	< 0.0001	0.09	1.00	< 0.0001	0.003
PI(34:2) (% PI/PI tot)	16	3.95 (2.06-7.07)	12.92 (11.25-16.21)	3.40 (3.26-4.31)	11.00 (9.77-12.54)	< 0.0001	0.004	1.00	< 0.0001	0.01
PI(34:1) (% PI/PI tot)	16	3.28 (1.55-4.35)	8.30 (6.82-8.98)	8.94 (8.04-9.22)	14.89 (14.16-15.43)	< 0.0001	< 0.0001	0.0009	< 0.0001	0.01
PI(36:4) (% PI/PI tot)	16	7.73 (6.69-8.76)	4.58 (4.48-4.73)	5.20 (4.61-5.41)	4.59 (4.38-4.69)	< 0.0001	0.77	1.00	0.002	0.16
PI(36:2) (% PI/PI tot)	16	7.30 (4.07-10.55)	20.46 (19.04-21.89)	8.41 (7.40-10.99)	17.10 (15.61-19.04)	< 0.0001	0.001	0.42	< 0.0001	0.04
PI(38:5) (% PI/PI tot)	16	14.03 (12.11-16.06)	9.32 (9.10-10.14)	6.80 (5.81-7.39)	9.10 (8.69-9.54)	< 0.0001	0.30	1.00	< 0.0001	0.01
PI(38:4)(% PI/PI tot)	16	39.82 (29.09-50.29)	19.13 (15.87-23-83)	34.28 (25.72-35.24)	23.47 (20.83-25.79)	< 0.0001	0.09	0.42	0.0002	0.17
PI(38:3) (% PI/PI tot)	16	14.02 (10.98-20.82)	6.04 (5.26-8.48)	30.11 (27.92-31.02)	2.39 (2.34-2.49)	< 0.0001	< 0.0001	0.28	< 0.0001	< 0.0001
PI(40:6) (% PI/PI tot)	16	4.08 (3.96-4.39)	8.93 (8.31-9.81)	3.03 (2.42-3.34)	9.38 (8.02-10.60)	< 0.0001	0.44	1.00	< 0.0001	< 0.0001
PI(40:5) (% PI/PI tot)	16	3.39 (2.41-3.88)	5.87 (4.54-7.59)	1.09 (1.03-1.11)	5.63 (5.39-5.86)	< 0.0001	0.35	1.00	< 0.0001	0.0004
DAG 32:1 (%DAG/DAG tot)	16	0.21 (0.11-0.31)	0.21 (0.15-0.27)	0.61 (0.50-0.63)	0.51 (0.38-0.57)	< 0.0001	< 0.0001	0.01	0.10	1.00
DAG 32:0 (%DAG/DAG tot)	16	0.02 (0.0-0.29)	0.12 (0.02-0.20)	0.08 (0.06-0.08)	1.47 (0.08-3.63)	0.0005	0.001	1.00	0.0004	0.08
DAG 34:2 (%DAG/DAG tot)	16	0.38 (0.20-0.47)	0.30 (0.21-0.36)	0.79 (0.66-0.97)	0.73 (0.66-1.02)	< 0.0001	< 0.0001	0.004	0.91	1.00
DAG 34:1 (%DAG/DAG tot)	16	0.29 (0.24-0.50)	0.32 (0.30-0.43)	0.52 (0.45-0.80)	0.59 (0.50-0.96)	0.001	0.003	0.006	0.31	0.75
DAG 36:3 (%DAG/DAG tot)	16	0.21 (0.18-0.37)	0.18 (0.14-0.20)	0.37 (0.32-0.74)	0.41 (0.40-0.59)	0.0004	0.001	0.001	0.99	1.00
DAG 38:5 (%DAG/DAG tot)	16	0.21 (0.15-0.35)	0.13 (0.09-0.13)	0.29 (0.27-0.87)	0.96 (0.30-1.78)	0.0005	0.0003	< 0.0001	0.01	0.40
DAG 38:4 (%DAG/DAG tot)	16	0.52 (0.31-0.73)	0.22 (0.20-0.28)	0.35 (0.31-0.90)	0.43 (0.98-0.69)	0.03	0.02	0.004	0.88	0.96
TAG 42:0 (%TAG/TAG tot)	16	0.82 (0.23-1.4)	0.51 (0.16-0.75)	0.18 (0.15-0.24)	0.21 (0.16-0.26)	0.005	0.14	0.62	0.91	1.00
TAG 44:1 (%TAG/TAG tot)	16	0.21 (0.12-0.31)	0.58 (0.53-0.70)	0.64 (0.58-0.69)	0.33 (0.26-0.39)	< 0.0001	< 0.0001	0.07	< 0.0001	0.01
TAG 46:2 (%TAG/TAG tot)	16	0.43 (0.35-0.51)	1.36 (1.23-1.89)	1.06 (0.94-1.40)	0.96 (0.83-1.10)	< 0.0001	0.002	0.04	0.23	0.73
TAG 46:0 (%TAG/TAG tot)	16	0.24 (0.12-0.36)	0.52 (0.37-0.61)	0.75 (0.65-1.12)	0.34 (0.26-0.39)	< 0.0001	0.10	0.87	< 0.0001	0.003
TAG 48:3 (%TAG/TAG tot)	16	0.65 (0.62-0.67)	1.58 (1.41-2.47)	1.45 (1.13-1.86)	1.61 (1.32-1.90)	0.001	0.41	1.00	0.56	1.00
TAG 48:2 (%TAG/TAG tot)	16	1.56 (1.35-1.77)	4.33 (3.81-5.26)	3.44 (3.34-5.07)	2.70 (2.40-2.99)	< 0.0001	0.0005	0.001	0.005	0.11
TAG 48:1 (%TAG/TAG tot)	16	2.26 (1.67-2.85)	3.95 (3.62-4.65)	4.05 (3.82-4.41)	2.31 (1.92-2.70)	< 0.0001	< 0.0001	0.04	< 0.0001	0.005
TAG 48:0 (%TAG/TAG tot)	16	0.64 (0.45-0.84)	1.18 (1.05-1.50)	1.69 (1.49-2.12)	1.90 (1.50-2.30)	< 0.0001	0.002	0.36	0.38	1.00
TAG 50:4 (%TAG/TAG tot)	16	0.92 (0.84-1.00)	1.06 (0.95-1.46)	1.26 (1.21-1.37)	1.49 (1.37-1.61)	0.0005	0.003	0.03	0.04	0.29
TAG 50:3 (%TAG/TAG tot)	16	2.51 (2.49-2.53)	5.13 (4.46-6.75)	4.23 (3.74-5.30)	3.64 (3.47-3.81)	< 0.0001	0.001	0.02	0.09	0.44
TAG 50:2 (%TAG/TAG tot)	16	5.74 (4.95-6.52)	9.12 (8.07-10.52)	7.44 (7.13-10.57)	6.36 (5.90-6.83)	0.0009	0.002	0.007	0.02	0.05
TAG 50:1 (%TAG/TAG tot)	16	4.32 (3.83-4.82)	6.13 (5.86-7.22)	6.61 (6.03-7.34)	4.04 (3.63-4.46)	< 0.0001	< 0.0001	0.02	< 0.0001	0.002
TAG 50:0 (%TAG/TAG tot)	16	0.48 (0.38-0.58)	1.06 (0.82-1.26)	1.52 (1.33-2.04)	3.92 (3.07-4.77)	< 0.0001	< 0.0001	0.001	< 0.0001	0.08
TAG 52:4 (%TAG/TAG tot)	16	3.14 (2.93-3.35)	2.84 (2.61-3.15)	3.07 (2.83-3.28)	3.29 (3.12-3.29)	0.05	0.001	0.03	0.09	0.25
TAG 52:3 (%TAG/TAG tot)	16	7.13 (6.95-7.31)	9.25 (7.92-9.81)	7.27 (6.61-9.82)	7.75 (7.67-7.84)	0.06	0.08	1.00	0.81	1.00
TAG 52:2 (%TAG/TAG tot)	16	8.92 (8.68-9.15)	10.53 (10.01-11.64)	10.23 (9.71-13.59)	9.03 (8.81-9.24)	0.01	0.05	0.04	0.01	0.01
TAG 52:1 (%TAG/TAG tot)	16	2.40 (2.18-2.63)	3.53 (3.25-4.49)	4.31 (3.06-4.49)	2.98 (2.91-3.05)	0.001	< 0.0001	0.007	< 0.0001	0.002
TAG 52:0 (%TAG/TAG tot)	16	0.15 (0.13-0.17)	0.38 (0.26-0.48)	0.48 (0.13-0.72)	3.81 (2.98-4.64)	< 0.0001	< 0.0001	0.02	< 0.0001	0.04
TAG 54:5 (%TAG/TAG tot)	16	5.11 (4.81-5.41)	1.69 (1.44-3.46)	3.46 (1.96-3.56)	4.21 (3.72-4.70)	< 0.0001	< 0.0001	0.005	0.004	0.39
TAG 54:4 (%TAG/TAG tot)	16	5.38 (5.26-5.50)	3.21 (2.72-3.77)	2.24 (2.15-2.49)	3.11 (2.83-3.38)	< 0.0001	0.53	1.00	0.0003	0.07
TAG 54:3 (%TAG/TAG tot)	16	6.50 (6.05-6.96)	6.80 (6.42-7.27)	6.37 (5.80-7.48)	7.58 (7.00-8.17)	0.06	0.07	0.52	0.01	0.11
TAG 54:2 (%TAG/TAG tot)	16	3.88 (3.65-4.10)	4.93 (4.14-5.34)	4.47 (3.94-4.68)	3.21 (2.74-3.68)	< 0.0001	< 0.0001	0.002	0.0002	0.03
TAG 54:1 (%TAG/TAG tot)	16	0.65 (0.61-0.69)	1.06 (0.92-1.33)	0.87 (0.39-1.09)	0.42 (0.38-0.46)	0.007	0.001	0.001	0.07	0.13
TAG 56:8 (%TAG/TAG tot)	16	2.63 (2.23-3.03)	0.64 (0.50-0.78)	1.79 (0.72-2.21)	1.61 (1.59-1.62)	< 0.0001	0.004	0.23	0.008	1.00
TAG 56:7 (%TAG/TAG tot)	16	6.31 (5.31-7.31)	1.36 (1.44-3.83)	3.59 (1.38-3.83)	2.92 (2.69-3.15)	< 0.0001	0.03	0.43	0.005	1.00
TAG 56:6 (%TAG/TAG tot)	16	6.15 (5.91-6.39)	1.07 (0.83-1.56)	2.61 (1.05-2.70)	3.22 (3.07-3.38)	< 0.0001	< 0.0001	0.007	0.004	0.13
TAG 56:3 (%TAG/TAG tot)	16	2.18 (2.16-2.20)	2.58 (2.15-2.97)	1.71 (1.63-1.87)	2.22 (1.74-2.70)	< 0.0001	0.08	0.87	0.01	0.16
TAG 56:2 (%TAG/TAG tot)	16	1.07 (1.03-1.13)	1.28 (1.04-1.86)	0.85 (0.58-1.11)	0.77 (0.54-1.00)	0.006	0.009	0.02	0.95	1.00
TAG 56:1 (%TAG/TAG tot)	16	0.28 (0.27-0-30)	0.29 (0.23-0.50)	0.37 (0.26-0.39)	0.15 (0.11-0,20)	0.03	0.007	0.07	0.007	0.007
TAG 58:8 (%TAG/TAG tot)	16	4.06 (3.46-4.65)	0.86 (0.70-1.13)	1.74 (0.63-2.05)	1.31 (1.13-1.49)	< 0.0001	0.21	1.00	0.58	1.00
TAG 58:7 (%TAG/TAG tot)	16	3.41 (3.07-3.75)	0.68 (0.49-0.82)	1.60 (0.79-1.74)	1.69 (1.53-1.86)	< 0.0001	< 0.0001	0.02	0.12	0.92
TAG 58:2 (%TAG/TAG tot)	16	0.79 (0.74-0.85)	0.63 (0.44-1.08)	0.56 (0.43-0.65)	0.43 (0.25-0.61)	0.04	0.003	0.36	0.33	1.00
TAG 58:1 (%TAG/TAG tot)	16	0.30 (0.27-0.32)	0.21 (0.17-0.35)	0.26 (0.17-0.27)	0.09 (0.04-0.15)	0.004	0.002	0.07	0.005	0.04
TAG 60:8 (%TAG/TAG tot)	16	0.94 (0.79-1.08)	0.24 (0.17-0.33)	0.45 (0.27-0.54)	0.44 (0.38-0.49)	< 0.0001	0.01	0.09	0.77	1.00
TAG 60:5 (%TAG/TAG tot)	16	0.77 (0.70-0.83)	0.62 (0.43-1.07)	0.21 (0.17-0.24)	0.59 (0.58-0.60)	< 0.0001	0.30	1.00	0.001	0.03
TAG 60:3 (%TAG/TAG tot)	16	0.74 (0.66-0.83)	0.59 (0.35-0.86)	0.41 (0.34-0.53)	0.49 (0.27-0.72)	0.02	0.33	1.00	0.52	1.00
TAG 60:2 (%TAG/TAG tot)	16	0.50 (0.46-0.53)	0.36 (0.23-0.55)	0.31 (0.24-0.40)	0.23 (0.10-0.35)	0.01	0.03	0.43	0.21	1.00
LysoPC C14:0 (%LysoPC/LysoPC tot)	16	2.62 (2.12-3.12)	3.29 (2.53-3.79)	1.84 (1.67-2.07)	1.28 (0.96-1.93)	< 0.0001	< 0.0001	< 0.0001	0.02	0.39
LysoPC C16:1 (%LysoPC/LysoPC tot)	16	8.79 (6.82-11.05)	10.18 (7.64-13.46)	6.97 (6.69-10.64)	6.92 (3.39-11.54)	0.17	0.03	0.40	0.48	1.00
LysoPC C16:0 (%LysoPC/LysoPC tot)	16	33.37 (32.4-35.3)	33.97 (31.29-35.03)	38.29 (33.25-44.16)	40.73 (29.19-46.46)	0.09	0.06	0.18	0.82	1.00
LysoPC C18:2 (%LysoPC/LysoPC tot)	16	3.47 (3.03-3.87)	3.35 (3.03-3.73)	2.93 (2.74-3.49)	2.94 (1.59-4.14)	0.30	0.17	1.00	0.64	1.00
LysoPC C18:1 (%LysoPC/LysoPC tot)	16	24.09 (23.48-24.61)	25.57 (23.35-28.49)	24.69 (22.34-33.42)	28.09 (23.63-39.49)	0.15	0.10	1.00	0.21	0.97
LysoPC C18:0 (%LysoPC/LysoPC tot)	16	19.29 (17.31-23.31)	18.97 (14.79-25.93)	17.76 (14.46-19.81)	17.18 (10.00-21.47)	0.32	0.12	0.57	0.47	1.00
LysoPC C20:4 (%LysoPC/LysoPC tot)	16	3.77 (2.63-6.91)	2.26 (1.52-2.81)	2.13 (1.82-2.47)	2.19 (1.41-2.92)	0.0008	0.97	1.00	0.92	1.00
LysoPC C22:6 (%LysoPC/LysoPC tot)	16	2.59 (2.04-3.38)	1.82 (1.12-1.99)	1.34 (1.03-1.59)	0.83 (0.62-1.01)	< 0.0001	0.0007	0.03	0.009	0.09
PC aa C28:0 (%PC/PC tot)	16	1.39 (0.68-1.74)	1.34 (0.83-1.91)	0.67 (0.55-0.68)	0.42 (0.33-0.49)	< 0.0001	< 0.0001	< 0.0001	0.21	0.20
PC aa C30:0 (%PC/PC tot)	16	6.61 (4.82-7.16)	7.13 (5.98-7.50)	5.13 (4.92-5.44)	3.78 (3.67-3.88)	< 0.0001	< 0.0001	< 0.0001	< 0.0001	0.08
PC aa C32:3 (%PC/PC tot)	16	0.13 (0.09-0.18)	0.09 (0.06-0.17)	0.89 (0.78-1.12)	0.45 (0.41-0.51)	< 0.0001	< 0.0001	0.02	< 0.0001	0.11
PC aa C32:2 (%PC/PC tot)	16	5.85 (3.72-9.52)	6.29 (4.28-8.71)	3.55 (3.23-3.89)	5.11 (3.75-6.88)	0.0004	0.20	1.00	0.06	0.08
PC aa C32:1 (%PC/PC tot)	16	16.70 (13.81-18.34)	18.95 (17.54-21.88)	24.76 (23.77-25.86)	17.99 (17.60-18.46)	< 0.0001	0.07	1.00	< 0.0001	0.0009
PC aa C32:0 (%PC/PC tot)	16	5.07 (4.21-5.48)	4.87 (4.12-6.00)	6.04 (4.49-6.47)	5.76 (5.26-6.25)	0.08	0.08	0.48	0.86	1.00
PC aa C34:3 (%PC/PC tot)	16	2.19 (1.87-2.71)	2.62 (1.85-3.09)	0.77 (0.66-0.78)	1.11 (0.88-1.42)	< 0.0001	< 0.0001	0.03	0.03	0.17
PC aa C34:2 (%PC/PC tot)	16	12.05 (10.94-13.27)	12.32 (11.47-13.11)	15.81 (15.18-18.07)	17.95 (17.18-19.07)	< 0.0001	< 0.0001	< 0.0001	0.003	0.51
PC aa C34:1 (%PC/PC tot)	16	20.28 (18.54-20.47)	20.11 (17.65-20.87)	20.39 (20.08-20.81)	18.99 (17.09-20.86)	0.12	0.40	1.00	0.02	0.65
PC aa C36:5 (%PC/PC tot)	16	2.88 (1.67-5.00)	1.02 (0.57-1.41)	0.67 (0.54-0.92)	1.71 (1.60-1.74)	< 0.0001	0.10	0.03	0.01	0.001
PC aa C36:4 (%PC/PC tot)	16	2.87 (1.55-5.28)	1.15 (0.83-1.85)	0.23 (0.22-0.31)	0.58 (0.51-0.62)	< 0.0001	0.12	0.27	0.45	0.11
PC aa C36:3 (%PC/PC tot)	16	5.58 (4.86-5.98)	6.02 (5.57-6.53)	3.69 (3.35-3.96)	4.83 (4.58-5.06)	< 0.0001	< 0.0001	0.04	< 0.0001	0.07
PC aa C36:2 (%PC/PC tot)	16	8.91 (7.84-9.83)	9.70 (9.22-10.18)	9.01 (8.86-9.57)	9.69 (9.62-9.89)	0.01	0.91	1.00	0.04	0.06
PC aa C36:1 (%PC/PC tot)	16	3.17 (2.49-3.86)	3.05 (2.85-4.57)	3.47 (2.20-3.56)	3.49 (3.28-3.65)	0.51	0.96	0.57	0.24	0.74
PC aa C38:6 (%PC/PC tot)	16	1.00 (0.61-1.78)	0.39 (0.24-0.50)	0.85 (0.51-1.17)	1.54 (1.47-1.81)	< 0.0001	< 0.0001	< 0.0001	< 0.0001	0.02
PC aa C38:5 (%PC/PC tot)	16	1.35 (0.70-2.93)	0.52 (0.41-0.77)	1.37 (1.25-1.64)	2.89 (2.31-3.48)	< 0.0001	< 0.0001	< 0.0001	< 0.0001	0.02
PC aa C38:4 (%PC/PC tot)	16	2.24 (1.81-3.30)	2.45 (2.25-2.70)	1.38 (1.24-1.50)	1.82 (1.73-1.93)	< 0.0001	0.002	0.14	0.01	0.04
PC aa C38:3 (%PC/PC tot)	16	1.09 (0.91-1.19)	1.25 (1.07-1.44)	0.65 (0.64-0.71)	0.93 (0.81-1.03)	< 0.0001	< 0.0001	0.05	< 0.0001	0.07
PC aa C40:6 (%PC/PC tot)	16	0.37 (0.26-0.66)	0.18 (0.15-0.24)	0.24 (0.18-0.36)	0.53 (0.48-0.68)	< 0.0001	< 0.0001	< 0.0001	< 0.0001	0.82
SM(d18:0/14:0) (%SM/ SM tot)	16	3.90 (3.64-4.02)	2.75 (2.64-3.15)	3.95 (3.87-4.04)	2.50 (2.29-2.62)	< 0.0001	0.02	0.48	< 0.0001	< 0.0001
SM(d18:0/16:0)(%SM/ SM tot)	16	27.02 (25.18-29.87)	16.24 (13.62-19.20)	41.66 (34.34-43.64)	31.46 (31.33-31.76)	< 0.0001	< 0.0001	0.07	< 0.0001	0.01
SM(d16:1/18:1) or SM(d18:2/16:0)(%SM/ SM tot)	16	22.24 (18.49-26.67)	28.00 (25.47-30.62)	10.60 (8.95-13.58)	21.27 (20.55-21.57)	< 0.0001	< 0.0001	0.007	< 0.0001	0.11
SM(d16:1/22:0)(%SM/ SM tot)	16	12.30 (10.40-15.26)	16.49 (15.06-18.58)	17.98 (16.50-19.06)	14.08 (12.54-15.70)	< 0.0001	0.009	0.27	0.0003	0.009
SM(d16:1/24:1)+(d18:1/22:1)+(d18:2/22:0)(%SM/ SM tot)	16	19.24 (18.14-20.78)	20.73 (14.98-23.61)	16.25 (15.93-20.17)	17.24 (16.42-17.95)	0.10	0.05	0.22	0.73	1.00
SM(d18:2/24:1)(%SM/ SM tot)	16	13.90 (13.28-15.58)	16.35 (15.68-16.77)	9.48 (8.17-11.92)	13.45 (13.09-14.09)	< 0.0001	< 0.0001	0.04	< 0.0001	0.03
Cer(d18:1/16:0) (%Cer/Cer tot)	16	14.94 (13.61-16.27)	18.78 (12.56-26.16)	10.42 (9.60-12.59)	10.88 (10.45-11.31)	0.009	0.12	0.79	0.71	0.65
Cer(d18:0/16:0) (%Cer/Cer tot)	16	0.42 (0.34-0.53)	0.54 (0.42-0.60)	2.03 (2.03-2.04)	2.43 (1.90-2.77)	< 0.0001	< 0.0001	0.02	0.15	1.00
Cer(d18:1/18:0)+(d18:0/18:1) (%Cer/Cer tot)	16	2.89 (2.49-3.32)	3.64 (3.30-3.79)	3.52 (3.30-3.74)	1.73 (1.30-2.22)	< 0.0001	< 0.0001	< 0.0001	0.0004	0.005
Cer(d18:0/18:0) (%Cer/Cer tot)	16	0.44 (0.39-0.54)	0.47 (0.29-0.68)	0.91 (0.91-0.92)	0.51 (0.44-0.58)	0.003	0.76	1.00	0.002	0.52
Cer(d18:1/20:0) (%Cer/Cer tot)	16	2.48 (1.73-3.09)	2.58 (2.20-4.11)	4.60 (4.54-4.67)	3.02 (2.77-3.24)	0.0002	0.88	0.83	0.0007	0.23
Cer(d18:0/20:0) (%Cer/Cer tot)	16	0.22 (0.17-0.28)	0.18 (0.11-0.25)	0.69 (0.69-0.70)	0.30 (0.24-0.45)	< 0.0001	0.0009	0.25	< 0.0001	0.57
Cer(d18:1/22:0) (%Cer/Cer tot)	16	12.26 (11.06-14.00)	13.03 (11.80-13.63)	15.41 (13.86-16.96)	15.46 (13.07-17.56)	0.003	0.006	0.28	0-96	1.00
Cer(d18:0/22:0) (%Cer/Cer tot)	16	0.53 (0.51-0.66)	0.63 (0.41-0.95)	2.40 (2.40-2.42)	1.09 (1.05-1.13)	< 0.0001	< 0.0001	0.01	< 0.0001	1.00
Cer(d18:1/24:1(15Z)) (%Cer/Cer tot)	16	38.76 (37.09-41.70)	33.51 (30.10-36.25)	28.08 (24.71-31.45)	40.57 (35.45-44.97)	< 0.0001	0.0006	0.03	< 0.0001	0.005
Cer(d18:1/24:0)+(d18:0/24:1) (%Cer/Cer tot)	16	22.86 (22.69-25.82)	23.06 (/17.53-26.53)	14.86 (13.89-15.82)	16.52 (15.76-17.26)	< 0.0001	0.0002	0.04	0.31	0.87
Cer(d18:0/24:0) (%Cer/Cer tot)	16	0.63 (0.41-0.89)	0.60 (0.41-1.10)	2.17 (2.17-2.20)	0.80 (0.76-0.93)	< 0.0001	0.33	0.28	< 0.0001	0.52
Cer(d18:1/25:0) (%Cer/Cer tot)	16	1.52 (1.41-1.85)	1.27 (0.98-1.57)	2.32 (1.39-3.24)	1.13 (0.97-1.49)	0.002	0.72	1.00	0.0004	0.12
Cer(d18:1/26:1(17Z)) (%Cer/Cer tot)	16	1.44 (1.26-1.72)	1.07 (0.80-1.23)	1.64 (1.50-1.79)	1.63 (1.56-1.78)	< 0.0001	< 0.0001	0.0002	0.90	1.00
Cer(d18:1/26:0)+(d18:0/26:1) (%Cer/Cer tot)	16	0.29 (0.28-0.52)	0.36 (0.32-0.45)	1.80 (0.79-2.81)	0.29 (0.20-0.43)	< 0.0001	0.75	0.45	< 0.0001	0.003
Cer(d18:0/26:0) (%Cer/Cer tot)	16	0.08 (0.07-0.16)	0.12 (0.09-0.20)	0.40 (0.37-0.54)	0.14 (0.06-0.20)	0.02	0.92	1.00	< 0.0001	0.0007
